# BaGPipe: an automated, reproducible, and flexible pipeline for bacterial genome-wide association studies

**DOI:** 10.1101/2025.02.28.640835

**Authors:** Kuangyi Charles Wei, Beth Blane, Jacqueline Toussaint, Sandra Reuter, Michelle S. Toleman, Estee Torok, Sharon J. Peacock, Ewan M Harrison, Dinesh Aggarwal, William Roberts-Sengier

## Abstract

Microbial genome-wide association study (GWAS) tools often require manual data processing steps, lack comprehensive workflows, and are limited by scalability issues, thus hindering the exploration of bacterial genetic traits. To address these challenges, we developed BaGPipe, an automated and flexible bacterial GWAS pipeline built using Nextflow and incorporating Pyseer for association analysis. BaGPipe integrates all essential components of a bacterial GWAS—spanning pre-processing, statistical analysis, and downstream visualisation—into a unified workflow that is reproducible and easy to deploy across diverse computational environments. BaGPipe was validated on a publicly available dataset of *Streptococcus pneumoniae* whole-genome sequences, and reproduced published findings with improved computational efficiency. BaGPipe was then applied to a dataset of *Staphylococcus aureus* whole-genome sequences, successfully identifying known and novel antibiotic resistance associations. By offering an accessible, efficient, and reproducible platform, BaGPipe accelerates bacterial GWAS and facilitates deeper exploration into the genetic underpinnings of phenotypic traits.

**Impact Statement:** The increasing availability of bacterial genome sequences has created an opportunity for robust, reproducible tools to facilitate the discovery of novel genotype-phenotype associations. Despite the demonstrated utility of genome-wide association studies (GWAS) in identifying genetic determinants of disease, toxicity and antibiotic resistance, existing tools for bacterial GWAS often involve fragmented workflows requiring extensive manual intervention, limiting their adoption and reproducibility. Here, we introduce BaGPipe, a fully integrated bacterial GWAS pipeline that automates pre-processing, statistical analysis, and visualisation, thereby streamlining the entire workflow. With its flexibility, scalability, and ease of use, BaGPipe makes bacterial GWAS more accessible to researchers, enabling faster and more reliable insights into microbial genetics. This is an important step towards overcoming the computational and logistical barriers that have constrained bacterial GWAS, ultimately accelerating research into microbial evolution, resistance mechanisms, and the genetic basis of other key phenotypic traits.

**Data Summary:** BaGPipe is freely available at https://github.com/sanger-pathogens/BaGPipe. The *Streptococcus pneumoniae* input dataset is available from the Pyseer tutorial (https://pyseer.readthedocs.io/en/master/tutorial.html#). The *Staphylococcus aureus* sequencing assemblies can be sourced from their ERS accession numbers provided in supplementary data. The reference assemblies, listed in the supplementary, can be sourced from NCBI.
