## Supplementary Table 3 for "BaGPipe: an automated, reproducible, and flexible pipeline for bacterial genome-wide association studies"

### Sheet: mqc_kraken-topfive-plot_Species
Sample	Staphylococcus aureus	Enterococcus faecalis	Staphylococcus epidermidis	Enterobacter hormaechei	Enterobacter cloacae	Other	Unclassified
12483_8_10_T1	1302942	0	135	0	0	69973	215
12483_8_11_T1	1315717	0	2	0	0	114503	161
12483_8_12_T1	1400816	0	135	0	0	122592	568
12483_8_13_T1	1507654	0	7	0	0	125324	231
12483_8_14_T1	1529975	0	874	0	0	116927	2099
12483_8_15_T1	1623047	0	7	0	0	142367	257
12483_8_16_T1	1594274	0	6	0	0	101857	255
12483_8_17_T1	1259690	0	372	0	0	147632	58243
12483_8_18_T1	1414709	0	5	0	0	162184	224
12483_8_19_T1	1584977	0	2	0	0	77674	192
12483_8_1_T1	1477051	0	0	0	0	115402	209
12483_8_20_T1	1570110	0	6	0	0	108374	205
12483_8_21_T1	1613850	1	4	0	0	90287	238
12483_8_22_T1	1756985	0	135	0	0	93739	289
12483_8_23_T1	1622441	0	7	0	0	160857	217
12483_8_24_T1	1567987	18	88	0	0	153233	782
12483_8_25_T1	1467758	0	7	0	0	128728	237
12483_8_26_T1	1507284	0	15	0	0	92620	230
12483_8_27_T1	1544008	0	3	0	0	127336	181
12483_8_28_T1	1579236	174	3	0	0	128345	206
12483_8_29_T1	1627475	0	4	0	0	177076	1726
12483_8_2_T1	1333393	0	3	0	0	67749	217
12483_8_30_T1	1587090	0	11	0	0	151918	279
12483_8_31_T1	1566429	2	5	0	0	178218	271
12483_8_32_T1	1444715	0	0	0	0	149319	223
12483_8_33_T1	1378329	0	12707	0	0	158712	5289
12483_8_34_T1	1481799	0	5	0	0	106994	181
12483_8_35_T1	1425518	0	76	0	0	208079	428
12483_8_36_T1	1649850	0	8	0	0	86038	234
12483_8_37_T1	1543343	0	9	0	0	154287	372
12483_8_38_T1	1710011	0	4	0	0	138688	254
12483_8_3_T1	1310336	0	5	0	0	125530	216
12483_8_40_T1	1542189	0	6	0	0	170119	716
12483_8_41_T1	1393402	0	1	0	0	109363	195
12483_8_42_T1	1436722	0	50	0	0	97970	224
12483_8_43_T1	1454349	0	1	0	0	117555	196
12483_8_44_T1	1543946	0	2	0	0	82516	239
12483_8_45_T1	1644451	0	6	0	0	114806	237
12483_8_46_T1	1545457	2	663	0	0	163298	270
12483_8_47_T1	1622473	0	53	0	0	182050	225
12483_8_48_T1	1590956	0	20584	0	0	164193	7925
12483_8_49_T1	1514896	0	6	0	0	141065	224
12483_8_4_T1	1322401	0	5	0	0	97346	205
12483_8_50_T1	1490520	0	8	0	0	113281	219
12483_8_51_T1	1441521	0	3393	0	0	143709	8680
12483_8_52_T1	1577186	0	8	0	0	183837	333
12483_8_53_T1	1698141	0	4	0	0	118172	226
12483_8_54_T1	1684349	0	5	0	0	104033	259
12483_8_55_T1	1740687	0	4	0	0	129592	251
12483_8_56_T1	1591800	1	11	0	0	213710	482
12483_8_57_T1	1740861	0	5	0	0	142820	268
12483_8_58_T1	1614948	0	4	0	0	122017	252
12483_8_59_T1	1584115	0	5	0	0	148846	219
12483_8_5_T1	1371098	0	2	0	0	91329	193
12483_8_60_T1	1512561	0	6	0	0	131023	262
12483_8_61_T1	1642047	0	7	0	0	130759	243
12483_8_62_T1	1528588	1	2	0	0	122856	216
12483_8_63_T1	1662331	0	7	0	0	108264	551
12483_8_64_T1	1810157	0	6	0	0	166875	273
12483_8_65_T1	1791868	0	179	0	0	142003	892
12483_8_66_T1	1557909	1	7	0	0	115189	274
12483_8_67_T1	1792678	0	3	0	0	113166	306
12483_8_68_T1	1611065	0	4	0	0	124922	214
12483_8_69_T1	1614496	0	12	0	0	166861	408
12483_8_6_T1	1336145	0	70	0	0	158146	662
12483_8_70_T1	1633456	0	1183	0	0	172201	275
12483_8_71_T1	1628771	1	7	0	0	159109	273
12483_8_72_T1	1793619	0	1400	0	0	155641	347
12483_8_73_T1	1680022	0	24	0	0	180997	328
12483_8_74_T1	1581155	0	11	0	0	122332	244
12483_8_75_T1	1526439	0	3	0	0	148742	278
12483_8_76_T1	1617411	0	0	0	0	153992	239
12483_8_77_T1	1539633	0	4	0	0	106824	227
12483_8_78_T1	1482499	1	4	0	0	104666	219
12483_8_79_T1	1415985	0	118	0	0	84475	270
12483_8_7_T1	1546112	0	1	0	0	127996	322
12483_8_80_T1	1472402	0	104	0	0	107424	1373
12483_8_81_T1	1732121	0	1148	0	0	208285	2453
12483_8_82_T1	1536380	0	5	0	0	162677	225
12483_8_83_T1	1518858	0	13	0	0	192245	290
12483_8_84_T1	1671346	0	2	0	0	133964	237
12483_8_85_T1	1442385	0	142	0	0	169271	256
12483_8_86_T1	1349508	0	11	0	0	151638	1500
12483_8_87_T1	1267859	1	6	0	0	141769	2003
12483_8_88_T1	1125084	0	4	0	0	101513	201
12483_8_89_T1	1553499	1	92	0	0	90959	4921
12483_8_8_T1	1523032	0	5	0	0	141590	253
12483_8_90_T1	1505043	0	103	0	1	82697	272
12483_8_91_T1	1374759	0	2	0	0	109275	236
12483_8_92_T1	1309845	0	3	0	0	129500	225
12483_8_93_T1	1261425	0	82	0	0	131414	227
12483_8_94_T1	1282760	0	1	0	0	132127	397
12483_8_95_T1	1261649	0	7	0	0	182979	248
12483_8_9_T1	1302486	0	5	0	0	132310	1047
12589_1_10_T1	1434565	0	426	0	0	92828	4315
12589_1_11_T1	1473334	73	4	0	0	110752	284
12589_1_12_T1	1453746	0	5	0	0	144141	260
12589_1_13_T1	1529984	0	99	0	0	123782	638
12589_1_14_T1	1562102	0	2	0	0	127977	278
12589_1_15_T1	1649943	0	6	0	0	128419	289
12589_1_16_T1	1727266	0	6	0	0	109520	291
12589_1_17_T1	1443598	0	3	0	0	142349	523
12589_1_18_T1	1459267	0	6	0	0	121756	276
12589_1_19_T1	1488463	0	3	0	0	139349	303
12589_1_1_T1	1767156	0	5	0	0	116102	364
12589_1_20_T1	1521714	0	5	0	0	116818	4850
12589_1_21_T1	1518542	0	78	0	0	121374	206
12589_1_22_T1	1604393	0	9	0	0	156706	445
12589_1_23_T1	1682564	0	4	0	0	108426	295
12589_1_24_T1	1597621	0	1157	0	0	209587	10974
12589_1_25_T1	1427931	0	7	0	0	134628	320
12589_1_26_T1	1369218	0	1018	0	0	155645	638
12589_1_27_T1	1502590	0	1	0	0	114340	295
12589_1_28_T1	1694905	0	8	0	0	87840	281
12589_1_29_T1	1633968	0	7	0	0	126141	211
12589_1_2_T1	1433263	1	183	0	0	175287	9807
12589_1_30_T1	1642795	0	3	0	0	159699	398
12589_1_31_T1	1566854	0	8	0	0	123071	221
12589_1_32_T1	1574041	0	7	0	0	173061	278
12589_1_33_T1	1399520	0	4	0	0	117646	275
12589_1_34_T1	1362359	171	1367	0	0	139334	1406
12589_1_35_T1	1676877	2	2	0	0	151336	332
12589_1_36_T1	1637653	0	10	0	0	153196	331
12589_1_37_T1	1518157	0	3	0	0	153616	496
12589_1_38_T1	1652857	0	3	0	0	165221	620
12589_1_39_T1	1620201	0	6	0	0	127392	249
12589_1_3_T1	1855554	0	9	0	0	94750	381
12589_1_40_T1	1522541	0	4	0	0	125006	330
12589_1_41_T1	1379377	0	9	0	0	113854	219
12589_1_42_T1	1509197	0	7	0	0	75906	264
12589_1_43_T1	1649810	0	6	0	0	132050	276
12589_1_44_T1	1598892	0	6	0	0	104674	297
12589_1_45_T1	1563389	0	7	0	0	117317	265
12589_1_46_T1	1732614	0	7	0	0	144779	326
12589_1_47_T1	1474312	0	3	0	0	94874	219
12589_1_48_T1	1427237	0	4	0	0	170116	309
12589_1_49_T1	1525089	32	5	0	0	117589	288
12589_1_4_T1	1624086	0	9	0	0	124928	273
12589_1_50_T1	1333215	0	3	0	0	162384	308
12589_1_51_T1	1456158	0	9	0	0	133997	341
12589_1_52_T1	1667460	0	300	0	0	87291	1372
12589_1_53_T1	1382851	1	2	0	0	100094	234
12589_1_54_T1	1441122	0	9	0	0	161580	1549
12589_1_55_T1	1502535	0	8	0	0	126056	272
12589_1_56_T1	1488897	0	788	0	0	126897	327
12589_1_57_T1	1521608	0	12	0	0	133890	279
12589_1_58_T1	1376050	0	6	0	0	106658	430
12589_1_59_T1	1410166	0	4	0	0	86294	264
12589_1_5_T1	1641027	0	394	0	0	129791	294
12589_1_60_T1	1559062	0	103	0	0	85055	335
12589_1_61_T1	1318645	1	317	0	0	100272	932
12589_1_62_T1	1385184	0	7	0	0	138991	1707
12589_1_63_T1	1732222	0	4	0	0	112923	373
12589_1_64_T1	1507400	0	9	0	0	126654	313
12589_1_65_T1	1376655	0	180	0	0	149394	680
12589_1_66_T1	1361632	0	216	0	0	127083	285
12589_1_67_T1	1292995	0	6	0	0	149378	1411
12589_1_68_T1	1373292	0	5	0	0	95067	293
12589_1_69_T1	1373388	0	1	0	0	120337	227
12589_1_6_T1	1699776	1	6	0	0	171656	367
12589_1_70_T1	1310742	0	62	0	0	122304	625
12589_1_71_T1	1439058	0	4	0	0	142722	296
12589_1_72_T1	1488680	0	1072	0	0	174739	726
12589_1_73_T1	1373661	0	89	0	0	79328	350
12589_1_74_T1	1448157	80	8	0	0	109039	275
12589_1_77_T1	1486203	0	26	0	0	140476	432
12589_1_78_T1	1408184	0	12041	0	0	137145	4521
12589_1_79_T1	1450291	0	8	0	0	156763	13297
12589_1_7_T1	1793805	0	7	0	0	209149	906
12589_1_80_T1	1470384	0	7	0	0	298771	320
12589_1_81_T1	1390464	1	3	0	0	135061	392
12589_1_82_T1	1375381	0	10	0	0	121317	256
12589_1_83_T1	1440673	0	12	0	0	148085	245
12589_1_84_T1	1401295	0	3	0	0	106249	241
12589_1_85_T1	1410928	0	8	0	0	153299	277
12589_1_86_T1	1494664	0	121	0	0	119159	351
12589_1_87_T1	1398036	0	114	0	0	118706	658
12589_1_88_T1	1373173	0	7	0	0	72533	266
12589_1_89_T1	1412641	0	6	0	0	117845	323
12589_1_8_T1	1937376	0	5	0	0	143746	393
12589_1_90_T1	1512489	2	5	0	0	150561	417
12589_1_91_T1	1523055	0	4	0	0	153775	310
12589_1_92_T1	1463461	0	12	0	0	226899	3082
12589_1_93_T1	1492876	0	10	0	0	147770	332
12589_1_94_T1	1443793	0	16	0	0	143606	280
12589_1_95_T1	1501738	0	9	0	0	110301	392
12589_1_9_T1	1509322	0	6	0	0	169037	786
12593_1_10_T1	1391347	61	8	0	0	108758	351
12593_1_11_T1	1429680	1	8	0	0	80585	227
12593_1_12_T1	1446701	0	1463	0	0	142971	13829
12593_1_13_T1	1573356	0	7	0	0	132285	257
12593_1_14_T1	1567676	0	12	0	0	141355	301
12593_1_15_T1	1518075	0	21	0	0	151722	324
12593_1_16_T1	1649366	0	86	0	0	78074	285
12593_1_17_T1	1504357	0	124	0	0	98462	3289
12593_1_18_T1	1448810	0	5	0	0	112247	236
12593_1_19_T1	1545103	0	6	0	0	100533	323
12593_1_1_T1	1443340	0	5	0	0	99873	337
12593_1_20_T1	1496178	66	5	0	0	107910	316
12593_1_21_T1	1578297	0	9	0	0	126680	315
12593_1_22_T1	1640463	1	4	0	1	141918	365
12593_1_23_T1	1503318	9	68	0	0	161794	750
12593_1_24_T1	1429504	0	8	0	0	110229	271
12593_1_25_T1	1328884	0	8	0	0	119390	277
12593_1_26_T1	1334901	0	5	0	0	149831	267
12593_1_27_T1	1426373	0	5	0	0	113687	288
12593_1_28_T1	1453654	0	1921	0	0	173951	3081
12593_1_29_T1	1504289	0	5	0	0	71986	318
12593_1_2_T1	1279783	1	4	0	0	82681	218
12593_1_30_T1	1419386	0	5	0	0	113757	272
12593_1_31_T1	1462889	0	8	0	0	94039	53253
12593_1_32_T1	1399289	2	49	0	0	105541	297
12593_1_33_T1	1316020	0	11	0	0	116457	252
12593_1_34_T1	1434661	0	8	0	0	95524	248
12593_1_35_T1	1365411	61	4	0	0	135615	593
12593_1_36_T1	1453152	0	7	0	0	125771	246
12593_1_37_T1	1374992	0	440	0	0	116146	976
12593_1_38_T1	1441479	0	3	0	0	117696	270
12593_1_3_T1	1352315	0	9	0	0	123012	293
12593_1_40_T1	1343381	0	1122	0	0	181073	3241
12593_1_41_T1	1244660	0	2	0	0	78345	229
12593_1_42_T1	1274437	0	60	0	0	128710	250
12593_1_43_T1	1450446	0	6	0	0	134477	304
12593_1_44_T1	1468405	0	10	0	0	99149	227
12593_1_45_T1	1429396	0	1	0	0	134727	464
12593_1_46_T1	1538141	0	8	0	0	163683	310
12593_1_47_T1	1514472	0	4	0	0	95742	272
12593_1_48_T1	1492495	0	6	0	0	97567	271
12593_1_49_T1	1248030	0	7	0	0	105900	415
12593_1_4_T1	1364577	0	6	0	0	115109	216
12593_1_50_T1	1311905	1	69	0	0	125726	224
12593_1_51_T1	1436739	1	90	0	0	92198	270
12593_1_52_T1	1404354	1	5	0	0	103272	236
12593_1_53_T1	1297837	0	11852	0	0	119815	32941
12593_1_54_T1	1421158	0	9	0	0	128589	275
12593_1_55_T1	1535056	0	5	0	0	140278	274
12593_1_56_T1	1538624	0	41	0	0	86172	284
12593_1_57_T1	1456719	1	3	0	0	81205	275
12593_1_58_T1	1394044	0	4	0	0	104165	253
12593_1_59_T1	1462766	0	6	0	0	92270	218
12593_1_5_T1	1404793	0	6	0	0	108838	212
12593_1_60_T1	1432228	0	12	0	0	121505	259
12593_1_61_T1	1416001	0	63	0	0	142937	712
12593_1_62_T1	1459827	0	210	0	0	81642	278
12593_1_63_T1	1465071	0	7	0	0	162915	1558
12593_1_64_T1	1556279	0	119	0	0	79262	29064
12593_1_65_T1	1483425	2	8	0	0	166794	314
12593_1_66_T1	1319372	0	13	0	0	137146	663
12593_1_67_T1	1319555	0	6	0	0	105575	228
12593_1_68_T1	1408534	0	2	0	0	71716	295
12593_1_69_T1	1334609	0	5	0	0	124438	259
12593_1_6_T1	1342347	0	137	0	0	162249	1564
12593_1_70_T1	1418250	154	5	0	0	101365	262
12593_1_71_T1	1397533	0	8	0	0	130282	216
12593_1_72_T1	1470940	0	56	0	0	124803	252
12593_1_73_T1	1427169	0	3	0	0	112481	255
12593_1_74_T1	1349855	0	10	0	0	133415	267
12593_1_75_T1	1304089	0	5	0	0	77845	215
12593_1_76_T1	1343630	0	56	0	0	126596	230
12593_1_77_T1	1275975	0	9	0	0	101447	209
12593_1_78_T1	1341460	0	8	0	0	152115	233
12593_1_79_T1	1395513	0	10	0	0	156195	252
12593_1_7_T1	1465586	0	6	0	0	113047	366
12593_1_80_T1	1379626	1	6	0	0	87485	247
12593_1_81_T1	1497730	0	12139	0	0	161551	7256
12593_1_82_T1	1410094	0	2	0	0	88734	254
12593_1_83_T1	1299900	0	2	0	0	67371	2512
12593_1_84_T1	1313144	0	1139	0	0	97714	3068
12593_1_85_T1	1440020	0	4	0	0	112534	258
12593_1_86_T1	1339412	0	7	0	1	87098	259
12593_1_87_T1	1322693	54	12	0	0	96471	252
12593_1_88_T1	1245900	0	4	0	0	94155	256
12593_1_89_T1	1320797	0	6	0	0	110048	212
12593_1_90_T1	1279216	0	57	0	0	152111	654
12593_1_91_T1	1432796	0	210	0	0	80568	290
12593_1_92_T1	1400578	0	192	0	0	77686	278
12593_1_93_T1	1331297	0	1483	0	0	144561	309
12593_1_94_T1	1268158	0	5	0	0	96508	186
12593_1_95_T1	1309351	0	5	0	0	125922	297
12593_1_9_T1	1509498	0	2	0	0	112608	272
12593_2_10_T1	1217512	0	5	0	0	76266	187
12593_2_11_T1	1311594	1	102	0	0	73666	243
12593_2_12_T1	1234100	1	776	0	0	149857	208
12593_2_13_T1	1377853	0	6	0	0	117737	2754
12593_2_14_T1	1406149	0	2	0	0	120798	2842
12593_2_15_T1	1549248	0	3	0	0	109032	414
12593_2_16_T1	1385726	0	3	0	0	120097	284
12593_2_17_T1	1299125	0	4	0	0	126666	255
12593_2_18_T1	1643440	0	9	0	0	118250	297
12593_2_19_T1	1584843	0	5	0	0	163370	338
12593_2_1_T1	1445036	0	5	0	0	119530	244
12593_2_20_T1	1563823	0	8	0	1	187503	1768
12593_2_21_T1	1528348	0	7	0	0	146179	261
12593_2_22_T1	1574279	0	5	0	0	111724	325
12593_2_23_T1	1604891	0	7	0	0	115005	353
12593_2_25_T1	1275703	0	8	0	0	141006	471
12593_2_26_T1	1304647	0	1	0	0	149405	223
12593_2_27_T1	1463965	0	6	0	0	91604	200
12593_2_28_T1	1353667	0	7	0	0	162592	237
12593_2_29_T1	1554037	0	5	0	0	87189	276
12593_2_2_T1	1285125	0	2	0	0	134991	242
12593_2_30_T1	1568203	0	9	0	0	107155	2107
12593_2_31_T1	1480446	0	55	0	0	128683	759
12593_2_32_T1	1466259	0	70	0	0	108305	692
12593_2_33_T1	1316695	0	8	0	0	127711	228
12593_2_34_T1	1309283	70	5	0	0	136522	560
12593_2_35_T1	1339840	1	11	0	0	159348	242
12593_2_36_T1	1427021	0	51	0	0	180389	1384
12593_2_37_T1	1522705	1	3	0	0	124025	260
12593_2_38_T1	1622739	1	21	0	0	133430	225
12593_2_3_T1	1306402	0	755	0	0	122780	201
12593_2_40_T1	1580641	0	182	0	0	86228	289
12593_2_41_T1	1244425	0	14	0	0	104188	184
12593_2_42_T1	1403517	0	9	0	0	97634	217
12593_2_43_T1	1504457	62	9	0	0	156244	639
12593_2_44_T1	1473125	0	5	0	0	100067	221
12593_2_45_T1	1428196	0	19	0	0	261661	545
12593_2_46_T1	1458625	0	5	0	0	152753	670
12593_2_47_T1	1548388	0	3	0	0	109630	241
12593_2_48_T1	1523826	0	5	0	0	188764	609
12593_2_49_T1	1324468	0	3	0	0	100204	197
12593_2_4_T1	1290318	0	3	0	0	124581	237
12593_2_50_T1	1364132	0	2	0	0	147137	227
12593_2_51_T1	1382863	0	6	0	0	91395	234
12593_2_52_T1	1541482	0	2	0	0	127549	279
12593_2_53_T1	1445021	0	73	0	0	158037	694
12593_2_54_T1	1534947	0	1105	0	0	186688	1058
12593_2_55_T1	1453474	0	6	0	0	101134	221
12593_2_56_T1	1412658	0	9	0	0	130368	310
12593_2_57_T1	1403333	0	99	0	0	75680	270
12593_2_58_T1	1342704	0	4	0	0	85744	263
12593_2_59_T1	1438542	0	1486	0	0	124179	2396
12593_2_5_T1	1325740	0	3	0	0	110677	243
12593_2_60_T1	1467582	0	4	0	0	131583	296
12593_2_61_T1	1408656	0	10751	0	0	126562	3381
12593_2_62_T1	1335966	1	129	0	0	139817	269
12593_2_63_T1	1284052	0	2	0	0	159233	303
12593_2_64_T1	1403370	1	7	0	0	140315	280
12593_2_65_T1	1530216	0	69	0	0	117321	257
12593_2_66_T1	1463340	0	5	0	0	102227	245
12593_2_67_T1	1425120	0	10	0	0	71376	996
12593_2_68_T1	1255619	1	1608	0	0	202161	4726
12593_2_69_T1	1292845	0	64	0	0	101499	564
12593_2_6_T1	1413414	0	5	0	0	115526	230
12593_2_70_T1	1117550	0	3	0	0	71233	184
12593_2_71_T1	1350905	0	959	0	0	117899	602
12593_2_72_T1	1335159	0	5	0	0	94492	215
12593_2_73_T1	1424093	0	9	0	0	150473	248
12593_2_74_T1	1467807	0	4	0	0	98393	188
12593_2_75_T1	1429533	0	1	0	0	91279	215
12593_2_76_T1	1527358	0	9	0	0	147270	293
12593_2_77_T1	1286558	0	6	0	0	129612	178
12593_2_78_T1	1326002	0	10	0	0	65505	201
12593_2_79_T1	1346780	0	4	0	0	111225	253
12593_2_7_T1	1460814	0	6	0	0	66144	257
12593_2_80_T1	1288022	0	1185	0	0	75336	1978
12593_2_81_T1	1499824	0	130	0	0	64172	368
12593_2_82_T1	1256950	0	7	0	0	84732	177
12593_2_83_T1	1279967	0	55	0	0	60352	1657
12593_2_84_T1	1293685	0	96	0	0	68127	203
12593_2_85_T1	1360053	0	3	0	0	105618	216
12593_2_86_T1	1318161	1	5	0	0	89532	228
12593_2_87_T1	1301118	1	4	0	0	64379	176
12593_2_88_T1	1187775	0	3	0	0	125951	227
12593_2_89_T1	1397289	0	801	0	0	184226	263
12593_2_8_T1	1382248	0	6	0	0	113614	274
12593_2_90_T1	1443657	0	11	0	0	137778	255
12593_2_91_T1	1450984	0	9	0	0	153076	1588
12593_2_92_T1	1548163	0	6	0	0	133323	279
12593_2_93_T1	1591968	0	3	0	0	99857	260
12593_2_94_T1	1441470	0	22	0	0	132118	226
12593_2_95_T1	1471181	69	16	0	0	134543	372
12593_2_9_T1	1258915	0	3	0	0	81349	206
12625_1_10_T1	1728926	0	93	0	0	147719	926
12625_1_11_T1	1751740	0	1048	0	0	142709	1861
12625_1_12_T1	1715222	0	14	0	0	157684	344
12625_1_13_T1	1699319	0	7	0	0	114374	267
12625_1_14_T1	1701843	0	5	0	0	161709	249
12625_1_15_T1	1802325	0	8	0	0	162627	285
12625_1_16_T1	1912341	0	6	0	0	127147	288
12625_1_17_T1	1841828	0	155	0	0	163118	809
12625_1_18_T1	1766612	0	12	0	0	126831	282
12625_1_19_T1	1707205	0	9	0	0	183480	5942
12625_1_1_T1	2023240	1	8	0	0	192758	378
12625_1_20_T1	1705645	1	20	0	0	201114	4285
12625_1_21_T1	1656388	95	13	0	0	176869	660
12625_1_22_T1	1468509	1	448	0	0	210286	100074
12625_1_23_T1	1778514	0	63	0	0	137867	263
12625_1_24_T1	1893038	0	84	0	0	123503	2570
12625_1_25_T1	1620134	0	152	0	0	183225	249
12625_1_26_T1	1602473	1	16	0	0	180954	1699
12625_1_27_T1	1682801	0	9	0	0	163385	284
12625_1_28_T1	1788016	0	9	0	0	169722	262
12625_1_29_T1	1791882	0	11	0	0	139414	265
12625_1_2_T1	1824214	1	68	0	0	200503	820
12625_1_30_T1	1710370	0	18	0	0	191645	256
12625_1_32_T1	1716141	0	267	0	0	101131	298
12625_1_33_T1	1605960	0	12	0	0	154782	278
12625_1_34_T1	1588254	0	10	0	0	145169	279
12625_1_35_T1	1798927	0	3	0	0	113368	237
12625_1_36_T1	1791983	0	9	0	0	131637	252
12625_1_37_T1	1906382	0	7	0	0	127491	387
12625_1_38_T1	1939651	0	105	0	0	144841	340
12625_1_3_T1	2160496	0	4	0	0	165275	424
12625_1_40_T1	1732844	0	8	0	0	88261	256
12625_1_41_T1	1603809	0	6	0	0	171040	267
12625_1_42_T1	1718720	0	7	0	0	131874	293
12625_1_43_T1	1825739	97	7	0	0	130317	301
12625_1_44_T1	1764135	0	9	0	0	179285	258
12625_1_45_T1	1820296	0	6	0	0	142750	277
12625_1_46_T1	1698317	0	16	0	0	190168	5305
12625_1_47_T1	1655966	0	13	0	0	103333	227
12625_1_48_T1	1568390	0	12	0	0	161983	1967
12625_1_49_T1	1765589	0	63	0	0	147035	270
12625_1_4_T1	2028020	0	12	0	0	136245	289
12625_1_50_T1	1559710	0	9641	0	0	160324	3420
12625_1_51_T1	1618702	0	10	0	0	132063	229
12625_1_52_T1	1797375	0	12	0	0	204147	294
12625_1_53_T1	1643965	0	3	0	0	131662	239
12625_1_54_T1	1730153	0	10	0	0	118491	329
12625_1_55_T1	1531717	0	13	0	0	142885	280
12625_1_56_T1	1629927	0	4	0	0	153277	273
12625_1_57_T1	1900406	0	7	0	0	171267	284
12625_1_58_T1	1665954	0	8	0	0	155697	259
12625_1_59_T1	1597973	0	3	0	0	171653	227
12625_1_5_T1	2047294	0	22	0	0	210965	385
12625_1_60_T1	1896241	1	8	0	0	151308	302
12625_1_61_T1	1636866	0	5	0	0	120491	227
12625_1_62_T1	1634115	0	3	0	0	79784	240
12625_1_63_T1	1485463	0	9544	0	0	151714	3314
12625_1_64_T1	1701576	0	13	0	0	136821	220
12625_1_65_T1	1959188	0	5	0	0	132852	296
12625_1_66_T1	1938037	0	6	0	0	135699	262
12625_1_67_T1	1730093	0	1344	0	0	191738	748
12625_1_68_T1	1793843	0	8	0	0	178216	326
12625_1_69_T1	1647765	0	61	0	0	173702	748
12625_1_6_T1	2090704	0	15	0	0	160353	373
12625_1_70_T1	1567295	161	1086	0	0	160304	1099
12625_1_71_T1	1437750	1	6888	0	0	131201	10606
12625_1_72_T1	1617642	0	7	0	0	78102	303
12625_1_73_T1	1745269	0	20	0	0	155285	258
12625_1_74_T1	1903520	0	8	0	0	127902	232
12625_1_75_T1	1845195	0	3291	0	0	190735	15823
12625_1_76_T1	1991581	0	8	0	0	158513	3844
12625_1_77_T1	1816243	0	10	0	1	208879	300
12625_1_78_T1	1793714	0	6	0	0	129452	284
12625_1_79_T1	1525271	1	6	0	0	139982	801
12625_1_7_T1	2006486	0	8	0	0	174917	434
12625_1_80_T1	1623918	0	16	0	0	121069	183
12625_1_81_T1	1835601	0	8	0	0	159674	448
12625_1_82_T1	1898033	0	1398	0	0	212364	800
12625_1_83_T1	1924153	0	7	0	0	149944	242
12625_1_84_T1	1984894	0	9	0	0	173246	284
12625_1_85_T1	2023660	0	8	0	0	178226	283
12625_1_86_T1	1976167	0	9	0	0	144157	339
12625_1_87_T1	1806931	0	1	0	1	137851	388
12625_1_88_T1	1635087	0	8	0	0	79190	222
12625_1_89_T1	1832864	0	10	0	0	189593	299
12625_1_8_T1	2267486	0	9	0	0	189805	419
12625_1_90_T1	2133727	0	96	0	0	144302	296
12625_1_91_T1	1967157	0	6	0	0	186676	444
12625_1_92_T1	2049116	0	8	0	0	137634	295
12625_1_93_T1	1940482	0	1301	0	0	143759	865
12625_1_94_T1	1892723	0	8	0	0	220212	296
12625_1_95_T1	1939971	0	17	0	0	178423	802
12625_1_9_T1	1458382	0	22	0	0	540728	372
12673_8_44_T1	1776889	5	17	0	0	169170	401
12673_8_45_T1	1714114	2	5	0	1	182024	393
12673_8_46_T1	1584855	4	5	2	0	246758	886
12673_8_47_T1	1535972	2	159	1	0	171659	390
12673_8_48_T1	1645181	8	8	1	0	142132	330
12673_8_49_T1	1706011	2	6	0	0	223697	394
12673_8_50_T1	1697255	5	10	1	0	191145	1961
12673_8_51_T1	1669021	6	4	0	0	166970	430
12673_8_52_T1	1803866	4	4	0	0	119022	413
12673_8_53_T1	1447987	7	59	0	0	145117	356
12673_8_54_T1	1433090	3	4	0	0	86590	489
12673_8_55_T1	1612719	4	189	1	0	105388	4145
12673_8_56_T1	1611500	3	7	0	0	160525	446
12673_8_57_T1	1958239	7	10	0	0	136017	424
12673_8_58_T1	1866855	12	130	0	0	116263	513
12673_8_59_T1	1864911	6	10	0	0	95292	590
12673_8_60_T1	1676345	6	8	0	1	158863	415
12673_8_61_T1	1480361	2	1656	0	1	138021	2553
12673_8_62_T1	1380162	12	145	0	0	155806	351
12673_8_63_T1	1672390	6	5	0	0	95385	473
12673_8_64_T1	1602089	4	158	0	0	181111	422
12673_8_65_T1	660	3	0	39786	31223	778833	24662
12673_8_66_T1	1904104	11	140	1	0	135018	483
12673_8_67_T1	1725382	5	7	0	0	221269	4118
12673_8_68_T1	1605678	6	9	0	0	202108	454
12673_8_69_T1	1518118	8	9	0	0	100225	370
12673_8_70_T1	1389862	21	2050	0	0	249240	6157
12673_8_71_T1	1500718	6	8	0	1	155129	375
12673_8_72_T1	1449333	6	7	0	0	143204	517
12673_8_73_T1	1695927	17	4	2	1	145128	352
12673_8_74_T1	1762098	2	239	1	0	115320	1213
12673_8_75_T1	1126	899425	1	0	0	22928	8686
12673_8_76_T1	1862912	12	83	0	0	195966	409
12673_8_77_T1	1683985	8	164	0	0	160193	402
12673_8_78_T1	1443130	5	4	0	0	141640	298
12673_8_79_T1	1463994	8	3	0	0	110426	277
12673_8_80_T1	1528358	11	1780	0	1	157950	5584
12673_8_81_T1	1704897	11	8	1	0	137487	497
12673_8_82_T1	1928229	11	2	0	0	130892	494
12673_8_83_T1	1899841	11	8	0	0	138135	457
12673_8_84_T1	1978331	5	9	0	0	134116	491
12673_8_85_T1	1833898	27	6	0	0	144108	503
12673_8_86_T1	1862470	10	3734	0	0	177868	12958
12673_8_87_T1	1690926	12	126	0	1	191437	629
12673_8_88_T1	1908792	7	2	0	0	158333	919
12673_8_89_T1	1878728	9	8	1	0	157089	516
12673_8_90_T1	2006170	35	4	1	0	173688	499
12673_8_91_T1	1927706	7	3	0	0	182504	492
12755_8_68_T1	4202569	1	1165	0	0	342177	6958
12755_8_69_T1	4136405	0	14	0	0	219382	499
12755_8_70_T1	3891859	0	17	0	0	368142	1894
12755_8_71_T1	3381189	0	18	0	0	585810	473
12755_8_72_T1	3906147	1	10	0	0	329113	1104
12755_8_73_T1	4631224	1	16	0	0	453515	752
